# Genomic characterization of endemic and ecdemic non-typhoidal *Salmonella enterica* lineages circulating among animals and animal products in South Africa

**DOI:** 10.1101/2021.05.06.442881

**Authors:** Laura M. Carroll, Rian Pierneef, Masenyabu Mathole, Itumeleng Matle

## Abstract

Non-typhoidal *Salmonella enterica* imposes a significant burden on human and animal health in South Africa. However, very little is known about lineages circulating among animals and animal products in the country on a genomic scale. Here, we used whole-genome sequencing (WGS) to characterize 63 *Salmonella enterica* strains (*n* = 18, 8, 13, and 24 strains assigned to serotypes Dublin, Hadar, Enteritidis, and Typhimurium, respectively) isolated from livestock, companion animals, wildlife, and animal products in South Africa over a 60-year period. Within-serotype phylogenies were constructed using genomes sequenced in this study, as well as publicly available genomes representative of each respective serotype’s (i) global (*n* = 2,802 and 1,569 *S.* Dublin and Hadar genomes, respectively) and (ii) African (*n* = 716 and 343 *S.* Enteritidis and Typhimurium genomes, respectively) population. For *S.* Dublin, the approaches used here identified a largely antimicrobial-susceptible, endemic lineage circulating among humans, animals, and food in South Africa, as well as a lineage that was likely recently introduced from the United States. For *S.* Hadar, multiple South African lineages harboring streptomycin and tetracycline resistance-conferring genes were identified. African *S.* Enteritidis could be primarily partitioned into one largely antimicrobial-susceptible and one largely multidrug-resistant (MDR) clade, with South African isolates confined to the largely antimicrobial-susceptible clade. *S.* Typhimurium strains sequenced here were distributed across the African *S.* Typhimurium phylogeny, representing a diverse range of lineages, including numerous MDR lineages. Overall, this study provides insight into the evolution, population structure, and antimicrobial resistome composition of *Salmonella enterica* in Africa.

**IMPORTANCE:** Globally, *Salmonella enterica* is estimated to be responsible for more than 93 million illnesses and 150,000 deaths annually. In Africa, the burden of salmonellosis is disproportionally high; however, WGS efforts are overwhelmingly concentrated in world regions with lower salmonellosis burdens. While WGS is being increasingly employed in South Africa to characterize *Salmonella enterica*, the bulk of these efforts have centered on characterizing human clinical strains. WGS data derived from non-typhoidal *Salmonella enterica* serotypes isolated from non-human sources in South Africa is extremely limited. To our knowledge, the genomes sequenced here represent the largest collection of non-typhoidal *Salmonella enterica* isolate genomes from non-human sources in South Africa to date. Furthermore, this study provides critical insights into endemic and ecdemic non-typhoidal *Salmonella enterica* lineages circulating among animals, foods, and humans in South Africa and showcases the utility of WGS in characterizing animal-associated strains from a world region with a high salmonellosis burden.
