## Supplemental Table S1 for "Genomic characterization of endemic and ecdemic non-typhoidal *Salmonella enterica* lineages circulating among animals and animal products in South Africa"

### Sheet: s1_final
Supplemental Table S1. Salmonella enterica isolates sequenced in this study (n = 73) and their corresponding metadata.
Isolate Metadataa,b											SISTR Serotyping and Core Genome Multi-Locus Sequence Typing (cgMLST)c		SeqSero2 Serotypingd		Seven-Gene Multi-Locus Sequence Typing (MLST)e								QUAST Genome Assembly Qualityf																					CheckM Genome Qualityg
Original Strain ID	NCBI BioSample Accession	Isolation Source	Isolation Source (Details)	Country of Isolation	Province of Isolation	Study ID	Study ID Strain Name	Study ID Isolation Source Abbreviationa	Collection Year	Study ID Geographic Location Abbreviationb	SISTR cgMLST ST	SISTR Serotype (cgMLST)	SeqSero2 Serotype	SeqSero2 Note	Seven-Gene MLST ST	aroC	dnaN	hemD	hisD	purE	sucA	thrA	# contigs (>= 0 bp)	# contigs (>= 1000 bp)	# contigs (>= 5000 bp)	# contigs (>= 10000 bp)	# contigs (>= 25000 bp)	# contigs (>= 50000 bp)	Total length (>= 0 bp)	Total length (>= 1000 bp)	Total length (>= 5000 bp)	Total length (>= 10000 bp)	Total length (>= 25000 bp)	Total length (>= 50000 bp)	# contigs	Largest contig	Total length	GC (%)	N50	N75	L50	L75	# N's per 100 kbp	CheckM Lineage	CheckM Completeness (%)	CheckM Contamination (%)	Included in the Study
7509SE_S59	SAMN19025256	Poultry	Meat	South Africa	Eastern Cape	POL_2016_EC_7509SE-S59	7509SE-S59	POL	2016	EC	3017603381	Dublin	Dublin		10	5	2	3	6	5	5	10	147	39	33	32	30	24	4884184	4863249	4849790	4843499	4822648	4596991	147	625301	4884184	52.1	217283	133828	7	14	0	f__Enterobacteriaceae (UID5139)	99.71	0.07	Yes
2409SD_S9	SAMN19025257	Bovine	Fecal	South Africa	Gauteng	BOV_1987_GP_2409SD-S9	2409SD-S9	BOV	1987	GP	1945159220	Dublin	Dublin		10	5	2	3	6	5	5	10	210	48	41	40	38	31	4894435	4862149	4844303	4838012	4817161	4548192	210	642161	4894435	52.08	174046	88992	9	19	0	f__Enterobacteriaceae (UID5139)	99.71	0.17	Yes
2584SD_S66	SAMN19025258	Bovine	Fecal	South Africa	Gauteng	BOV_1960_GP_2584SD-S66	2584SD-S66	BOV	1960	GP		Dublin	Dublin		10	5	2	3	6	5	5	10	328	139	111	99	68	30	4885616	4850074	4765215	4668677	4128099	2795246	328	193376	4885616	52.09	65338	32547	24	52	0	f__Enterobacteriaceae (UID5139)	99.66	0.94	Yes
LANESD_S53	SAMN19025259	Bovine	Meat	South Africa	Gauteng	BOV_1996_GP_LANESD-S53	LANESD-S53	BOV	1996	GP	1932791388	Dublin	Dublin		10	5	2	3	6	5	5	10	131	29	22	22	22	17	4883401	4864651	4847924	4847924	4847924	4652224	131	1066232	4883401	52.09	405887	189010	4	9	0	f__Enterobacteriaceae (UID5139)	99.71	0.07	Yes
45983SD_S21	SAMN19025260	Bovine	Fecal	South Africa	Gauteng	BOV_1996_GP_45983SD-S21	45983SD-S21	BOV	1996	GP	4143067515	Dublin	Dublin		10	5	2	3	6	5	5	10	171	39	34	33	31	25	4885956	4860586	4848354	4842063	4820578	4594349	171	495006	4885956	52.11	217424	131609	8	15	0	f__Enterobacteriaceae (UID5139)	99.71	0.07	Yes
2463SD_S20	Not submitted (poor quality)	Bovine	Fecal	South Africa	Gauteng	BOV_1963_GP_2463SD-S20	2463SD-S20	BOV	1963	GP	1067090858	Dublin	Dublin		10	5	2	3	6	5	5	10	5305	256	28	26	25	20	7098880	5146519	4853325	4839593	4829301	4633601	5305	641792	7098880	47.99	180509	819	11	455	0	k__Bacteria (UID203)	100	70.66	No
2410SD_S17	SAMN19025261	Bovine	Fecal	South Africa	Gauteng	BOV_1987_GP_2410SD-S17	2410SD-S17	BOV	1987	GP	2041723158	Dublin	Dublin		-	5	~2	3	6	5	5	10	157	36	30	29	27	23	4887821	4863026	4847847	4841556	4820011	4669375	157	950669	4887821	52.1	224683	151955	6	12	0	f__Enterobacteriaceae (UID5139)	99.71	0.37	Yes
4594SD_A_S22	SAMN19025262	Bovine	Organ	South Africa	Gauteng	BOV_1996_GP_4594SD-A-S22	4594SD-A-S22	BOV	1996	GP	4143067515	Dublin	Dublin		10	5	2	3	6	5	5	10	144	35	29	28	27	21	4882380	4862383	4848780	4842489	4832197	4606761	144	642161	4882380	52.1	308094	153823	6	12	0	f__Enterobacteriaceae (UID5139)	99.71	0.07	Yes
9568SD_S91	SAMN19025263	Bovine	Meat	South Africa	Gauteng	BOV_2016_GP_9568SD-S91	9568SD-S91	BOV	2016	GP	1509737736	Dublin	Dublin		10	5	2	3	6	5	5	10	134	32	27	26	25	21	4883745	4861851	4847474	4841183	4830831	4680988	134	949072	4883745	52.09	331678	153822	5	12	0	f__Enterobacteriaceae (UID5139)	99.71	0.08	Yes
0848SD_S86	SAMN19025264	Bovine	Meat	South Africa	Gauteng	BOV_1996_GP_0848SD-S86	0848SD-S86	BOV	1996	GP	1396934125	Dublin	Dublin		10	5	2	3	6	5	5	10	146	37	32	31	29	23	4883690	4861185	4849222	4842931	4821776	4596186	146	642160	4883690	52.09	297363	133828	6	13	0	f__Enterobacteriaceae (UID5139)	99.71	0.07	Yes
459_70SD_S5	SAMN19025265	Bovine	Fecal	South Africa	Gauteng	BOV_1996_GP_459-70SD-S5	459-70SD-S5	BOV	1996	GP	4143067515	Dublin	Dublin		10	5	2	3	6	5	5	10	134	33	28	27	26	21	4882806	4863349	4852678	4846387	4836035	4641128	134	950310	4882806	52.09	327339	153903	5	11	0	f__Enterobacteriaceae (UID5139)	99.71	0.07	Yes
8987BSD_S93	Not submitted (poor quality)	Bovine	Fecal	South Africa	Gauteng	BOV_2004_GP_8987BSD-S93	8987BSD-S93	BOV	2004	GP		Dublin	Dublin		-	5	631?	572?	6?	719?	5	10?	3616	1572	70	5	1	1	4620990	3571784	543681	131156	75300	75300	3616	75300	4620990	51.9	1971	1073	678	1470	0	f__Enterobacteriaceae (UID5139)	92.68	9.17	No
8987SD_A_S36	SAMN19025266	Bovine	Fecal	South Africa	Gauteng	BOV_2004_GP_8987SD-A-S36	8987SD-A-S36	BOV	2004	GP	2052690630	Dublin	Dublin		10	5	2	3	6	5	5	10	196	33	28	28	26	20	4885952	4851967	4837992	4837992	4816447	4591011	196	545307	4885952	52.13	316077	153623	6	11	0	f__Enterobacteriaceae (UID5139)	99.71	0.09	Yes
2408SD_S11	SAMN19025267	Bovine	Fecal	South Africa	Gauteng	BOV_1987_GP_2408SD-S11	2408SD-S11	BOV	1987	GP	2146815439	Dublin	Dublin		10	5	2	3	6	5	5	10	133	37	30	29	28	22	4882597	4863946	4845473	4839182	4828890	4602592	133	495144	4882597	52.1	308171	153823	7	13	0	f__Enterobacteriaceae (UID5139)	99.71	0.07	Yes
7139SG_B_S37	SAMN19025268	Poultry	Meat	South Africa	Gauteng	POL_1968_GP_7139SG-B-S37	7139SG-B-S37	POL	1968	GP	4143067515	Dublin	Dublin		10	5	2	3	6	5	5	10	106	26	21	21	20	16	4877861	4864214	4851452	4851452	4840737	4690794	106	1066797	4877861	52.09	405887	217767	4	8	0	f__Enterobacteriaceae (UID5139)	99.71	0.07	Yes
8902SD_S92	Not submitted (poor quality)	Bovine	Meat	South Africa	North West	BOV_2015_NW_8902SD-S92	8902SD-S92	BOV	2015	NW		Dublin	Dublin		-	693?	584?	~3	6?	719?	483?	~10	20794	3975	56	3	1	1	14453238	7095290	428577	106331	74211	74211	20794	74211	14453238	59.94	980	516	4108	9214	0	k__Bacteria (UID203)	97.41	127.15	No
8775_2_ST_S28	SAMN19025269	Swine	Meat	South Africa	North West	PIG_2016_NW_8775-2-ST-S28	8775-2-ST-S28	PIG	2016	NW	671348897	Dublin	Dublin		10	5	2	3	6	5	5	10	261	36	30	28	27	22	4914231	4864110	4849598	4837737	4827445	4646920	261	641975	4914231	52.17	224082	153826	6	13	0	f__Enterobacteriaceae (UID5139)	99.71	0.34	Yes
0930SE_S25	SAMN19025270	Poultry	Meat	South Africa	Western Cape	POL_2007_WC_0930SE-S25	0930SE-S25	POL	2007	WC		Dublin	Dublin		10	5	2	3	6	5	5	10	1297	374	238	156	56	9	5119526	4927124	4584702	3969961	2333630	632150	1297	114858	5119526	52.1	23475	10930	66	144	0	f__Enterobacteriaceae (UID5139)	99.19	0.9	Yes
NEW23_S117	SAMN19025271	Bovine	Meat	South Africa	Unknown	BOV_2012_XX_NEW23-S117	NEW23-S117	BOV	2012	XX		Dublin	Dublin		10	5	2	3	6	5	5	10	446	270	200	154	61	14	4877486	4833339	4641564	4311637	2683114	993021	446	135289	4877486	52.13	28871	17732	53	107	0	f__Enterobacteriaceae (UID5139)	99.71	0.09	Yes
NEW31_S125	SAMN19025272	Bovine	Meat	South Africa	Unknown	BOV_2009_XX_NEW31-S125	NEW31-S125	BOV	2009	XX	19188816	Dublin	Dublin		10	5	2	3	6	5	5	10	158	51	43	41	39	32	4881575	4861733	4838217	4823149	4802298	4546504	158	470931	4881575	52.1	161363	92804	9	20	0	f__Enterobacteriaceae (UID5139)	99.71	0.07	Yes
NEW24_S118	SAMN19025273	Bovine	Meat	South Africa	Unknown	BOV_1985_XX_NEW24-S118	NEW24-S118	BOV	1985	XX	1513537725	Dublin	Dublin		10	5	2	3	6	5	5	10	530	42	35	34	32	28	4969547	4863471	4844995	4838704	4817853	4667217	530	465406	4969547	52.02	190758	112625	9	17	0	f__Enterobacteriaceae (UID5139)	99.71	0.41	Yes
9316SE_S2	SAMN19025274	Bovine	Meat	South Africa	Gauteng	BOV_2007_GP_9316SE-S2	9316SE-S2	BOV	2007	GP	2716017729	Enteritidis	Enteritidis	sdf gene detected.	11	5	2	3	7	6	6	11	203	35	28	28	26	23	4734769	4695651	4675290	4675290	4653140	4549613	203	650331	4734769	52.13	220703	171629	7	13	0	f__Enterobacteriaceae (UID5139)	100	0.13	Yes
2010SG_S85	SAMN19025275	Poultry	Meat	South Africa	Gauteng	POL_2000_GP_2010SG-S85	2010SG-S85	POL	2000	GP	934727540	Enteritidis	Enteritidis	sdf gene detected.	11	5	2	3	7	6	6	11	144	36	30	29	27	23	4796291	4775261	4759898	4753769	4733067	4597665	144	977964	4796291	52.1	227670	161913	6	13	0	f__Enterobacteriaceae (UID5139)	100	0.13	Yes
8987SD_B_S56	Not submitted (poor quality)	Poultry	Meat	South Africa	Gauteng	POL_2005_GP_8987SD-B-S56	8987SD-B-S56	POL	2005	GP		Enteritidis	Enteritidis	sdf gene detected.	-	5	2	594?	900?	706?	6	653?	16122	1598	79	11	0	0	6580781	3574939	589859	159725	0	0	16122	20104	6580781	51.86	1177	313	1338	3941	0	k__Bacteria (UID203)	96.55	47.07	No
1949SE_S18	SAMN19025276	Poultry	Fecal	South Africa	Gauteng	POL_2008_GP_1949SE-S18	1949SE-S18	POL	2008	GP		Enteritidis	Enteritidis		-	5	2	3	7	6	6	~104	985	466	253	164	46	5	4857488	4685559	4184622	3528117	1607831	277631	985	62186	4857488	52.31	18170	9522	86	176	0	f__Enterobacteriaceae (UID5139)	99.97	1.1	Yes
5503SG_A_S57	SAMN19025277	Poultry	Fecal	South Africa	Gauteng	POL_1989_GP_5503SG-A-S57	5503SG-A-S57	POL	1989	GP	1432559802	Enteritidis	Enteritidis	sdf gene detected.	11	5	2	3	7	6	6	11	226	86	35	31	27	21	4929021	4886937	4769802	4744949	4683431	4484953	226	978290	4929021	52.11	217834	153217	6	13	0	f__Enterobacteriaceae (UID5139)	100	0.13	Yes
12565ST_S46	SAMN19025278	Poultry	Meat	South Africa	Gauteng	POL_2006_GP_12565ST-S46	12565ST-S46	POL	2006	GP	1432559802	Enteritidis	Enteritidis	sdf gene detected.	11	5	2	3	7	6	6	11	170	32	28	27	26	23	4716721	4690769	4680337	4674208	4664063	4574473	170	649930	4716721	52.14	243706	125014	6	12	0	f__Enterobacteriaceae (UID5139)	100	0.13	Yes
2010SE_S58	SAMN19025279	Poultry	Meat	South Africa	KwaZulu Natal	POL_2008_KZ_2010SE-S58	2010SE-S58	POL	2008	KZ	1514529757	Enteritidis	Enteritidis	sdf gene detected.	11	5	2	3	7	6	6	11	145	34	27	26	24	22	4721613	4702261	4683070	4676941	4655935	4596911	145	978195	4721613	52.11	243303	161954	6	12	0	f__Enterobacteriaceae (UID5139)	100	0.35	Yes
1554SE_S1	SAMN19025280	Poultry	Meat	South Africa	Mpumalanga	POL_2017_MP_1554SE-S1	1554SE-S1	POL	2017	MP	1514529757	Enteritidis	Enteritidis	sdf gene detected.	11	5	2	3	7	6	6	11	176	36	31	30	29	24	4829627	4800745	4786927	4780798	4770653	4590333	176	644362	4829627	52.14	228842	122682	6	13	0	f__Enterobacteriaceae (UID5139)	100	0.13	Yes
91105ST_S63	SAMN19025281	Swine	Meat	South Africa	Western Cape	PIG_2004_WC_91105ST-S63	91105ST-S63	PIG	2004	WC	2716017729	Enteritidis	Enteritidis	sdf gene detected.	11	5	2	3	7	6	6	11	151	33	28	27	25	21	4658782	4635178	4622341	4616212	4595510	4445854	151	649943	4658782	52.13	297147	174649	6	12	0	f__Enterobacteriaceae (UID5139)	100	0.13	Yes
8790_1SE_S90	SAMN19025282	Poultry	Meat	South Africa	Western Cape	POL_2004_WC_8790-1SE-S90	8790-1SE-S90	POL	2004	WC		Enteritidis	Enteritidis	sdf gene detected.	11	5	2	3	7	6	6	11	568	237	184	142	72	17	4729358	4681046	4539713	4225363	3057554	1143502	568	121077	4729358	52.18	33261	19088	47	95	0	f__Enterobacteriaceae (UID5139)	100	0.48	Yes
NEW32_S126	SAMN19025283	Poultry	Fecal	South Africa	Unknown	POL_2011_XX_NEW32-S126	NEW32-S126	POL	2011	XX	1967516204	Enteritidis	Enteritidis	sdf gene detected.	11	5	2	3	7	6	6	11	173	47	43	41	37	29	4706667	4682442	4671835	4658029	4599617	4290741	173	644670	4706667	52.12	156859	96851	8	18	0	f__Enterobacteriaceae (UID5139)	100	0.04	Yes
NEW3_S97	SAMN19025284	Poultry	Meat	South Africa	Unknown	POL_1998_XX_NEW3-S97	NEW3-S97	POL	1998	XX	837887525	Enteritidis	Enteritidis	sdf gene detected.	11	5	2	3	7	6	6	11	293	158	124	103	69	30	4744462	4713815	4613158	4461295	3873306	2448385	293	167348	4744462	52.07	52566	31392	29	58	0	f__Enterobacteriaceae (UID5139)	100	0.13	Yes
NEW34_S128	SAMN19025285	Poultry	Meat	South Africa	Unknown	POL_2002_XX_NEW34-S128	NEW34-S128	POL	2002	XX	693931342	Enteritidis	Enteritidis	sdf gene detected.	366	5	2	3	7	125	6	11	105	25	18	18	18	15	4744778	4731053	4710976	4710976	4710976	4605462	105	1529604	4744778	52.13	477382	195720	3	7	0	f__Enterobacteriaceae (UID5139)	99.9	0.04	Yes
12563_1SE_S40	Not submitted (poor quality)	Poultry	Meat	Unknown (International)	International	POL_2006_XX_12563-1SE-S40	12563-1SE-S40	POL	2006	XX		Enteritidis	Enteritidis	sdf gene detected.	-	436?	619?	3	904?	6	599?	747?	4067	1529	54	8	1	0	4514723	3232623	462305	157592	43102	0	4067	43102	4514723	51.91	1632	897	770	1692	0	f__Enterobacteriaceae (UID5139)	90.39	9.54	No
S14_S81	SAMN19025286		Other	South Africa	Unknown	XXX_2000_XX_S14-S81	S14-S81	XXX	2000	XX		Enteritidis	Enteritidis	sdf gene detected.	11	5	2	3	7	6	6	11	347	227	164	120	71	22	4710855	4676073	4507009	4180271	3292605	1551899	347	157438	4710855	52.16	37178	21070	41	82	0	f__Enterobacteriaceae (UID5139)	99.97	0.3	Yes
NEW1_S95	Not submitted (poor quality)	Bovine	Fecal	South Africa	Unknown	BOV_1990_XX_NEW1-S95	NEW1-S95	BOV	1990	XX		Hadar	Hadar		-	2	5?	6	7	5	7	12	11670	1587	149	8	0	0	5964977	4142168	991523	86159	0	0	11670	11670	5964977	52.21	2066	728	790	1975	0	f__Enterobacteriaceae (UID5139)	97.9	16.42	No
NEW22_S116	SAMN19025287	Bovine	Fecal	South Africa	Unknown	BOV_1988_XX_NEW22-S116	NEW22-S116	BOV	1988	XX	2719282157	Hadar	Hadar		33	2	5	6	7	5	7	12	599	58	37	35	30	23	4911443	4797026	4743010	4728494	4658755	4395686	599	662370	4911443	52.11	315176	100234	6	14	0	f__Enterobacteriaceae (UID5139)	100	0.51	Yes
NEW19_S113	SAMN19025288	Bovine	Fecal	South Africa	Unknown	BOV_1990_XX_NEW19-S113	NEW19-S113	BOV	1990	XX		Hadar	Hadar		33	2	5	6	7	5	7	12	1382	330	231	154	54	8	4813663	4630145	4377245	3794229	2104860	523782	1382	86047	4813663	52.3	22434	12094	67	138	0	f__Enterobacteriaceae (UID5139)	99.9	1.55	Yes
NEW4_S98	SAMN19025289	Bovine	Meat	South Africa	Unknown	BOV_2000_XX_NEW4-S98	NEW4-S98	BOV	2000	XX	2719282157	Hadar	Hadar		33	2	5	6	7	5	7	12	247	73	45	40	36	26	4834605	4804781	4747000	4711087	4652824	4294604	247	501314	4834605	52.14	200033	96713	8	17	0	f__Enterobacteriaceae (UID5139)	100	0.04	Yes
NEW2_S96	SAMN19025290	Bovine	Fecal	South Africa	Unknown	BOV_1962_XX_NEW2-S96	NEW2-S96	BOV	1962	XX	2719282157	Hadar	Hadar		33	2	5	6	7	5	7	12	202	51	31	25	22	17	4828835	4804409	4760191	4714846	4669336	4471730	202	823586	4828835	52.14	515651	144746	4	9	0	f__Enterobacteriaceae (UID5139)	100	0.04	Yes
NEW21_S115	SAMN19025291	Bovine	Fecal	South Africa	Unknown	BOV_1992_XX_NEW21-S115	NEW21-S115	BOV	1992	XX		Hadar	Hadar		33	2	5	6	7	5	7	12	443	216	159	126	73	26	4828756	4780619	4653006	4412599	3542679	1888604	443	132888	4828756	52.17	42658	23656	38	77	0	f__Enterobacteriaceae (UID5139)	100	0.07	Yes
NEW9_S103	Not submitted (poor quality)	Ovine	Fecal	South Africa	Unknown	OVI_1993_XX_NEW9-S103	NEW9-S103	OVI	1993	XX		Hadar	Hadar		-	2	5	6	7	5	684?	12	5296	1285	263	46	0	0	5268973	4514731	2078032	598205	0	0	5296	23372	5268973	52.3	3877	1865	388	875	0	f__Enterobacteriaceae (UID5139)	98.77	10.21	No
NEW8_S102	SAMN19025292	Poultry	Meat	South Africa	Unknown	POL_2017_XX_NEW8-S102	NEW8-S102	POL	2017	XX	2719282157	Hadar	Hadar		33	2	5	6	7	5	7	12	781	444	279	166	40	5	4813838	4717613	4301217	3497202	1433498	278085	781	64368	4813838	52.27	17842	9353	87	178	0	f__Enterobacteriaceae (UID5139)	100	0.22	Yes
NEW33_S127	SAMN19025293	Rhino	Unknown	South Africa	Unknown	RIN_2000_XX_NEW33-S127	NEW33-S127	RIN	2000	XX	1023524278	Hadar	Hadar		33	2	5	6	7	5	7	12	197	40	30	28	25	18	4805642	4778511	4750898	4734301	4683724	4427721	197	820838	4805642	52.17	373187	162843	5	11	0	f__Enterobacteriaceae (UID5139)	100	0.07	Yes
NEW14_S108	SAMN19025294			South Africa	Unknown	XXX_1967_XX_NEW14-S108	NEW14-S108	XXX	1967	XX		Hadar	Hadar		33	2	5	6	7	5	7	12	1691	866	317	115	5	0	4754685	4458111	3089432	1655071	146492	0	1691	32536	4754685	52.52	7341	3661	200	428	0	f__Enterobacteriaceae (UID5139)	99.71	0.88	Yes
NEW12_S106	Not submitted (poor quality)			South Africa	Unknown	XXX_2015_XX_NEW12-S106	NEW12-S106	XXX	2015	XX		Hadar	Hadar		-	702?	586?	6?	7	717?	681?	546?	4661	1553	24	1	0	0	4430060	2916854	158984	14390	0	0	4661	14390	4430060	52.22	1391	781	957	2015	0	f__Enterobacteriaceae (UID5139)	89.31	8.27	No
9531ST_S78	SAMN19025295	Poultry	Meat	South Africa	Eastern Cape	POL_2004_EC_9531ST-S78	9531ST-S78	POL	2004	EC	1599216551	Typhimurium	Typhimurium		19	10	7	12	9	5	9	2	323	60	49	45	39	29	4861676	4810427	4783627	4751414	4637490	4283286	323	456228	4861676	52.19	164944	87625	10	21	0	f__Enterobacteriaceae (UID5139)	100	0.11	Yes
040ST_S45	SAMN19025296	Swine	Meat	South Africa	Free State	PIG_2002_FS_040ST-S45	040ST-S45	PIG	2002	FS	2585417121	Typhimurium	Typhimurium		19	10	7	12	9	5	9	2	376	60	48	44	39	34	5008052	4947688	4926329	4901007	4808067	4618244	376	454696	5008052	52.17	169292	87625	12	22	0	f__Enterobacteriaceae (UID5139)	100	0.37	Yes
1844ST_S44	SAMN19025297	Avian- Pigeon	Fecal	South Africa	Gauteng	AVI_2008_GP_1844ST-S44	1844ST-S44	AVI	2008	GP		Typhimurium	Typhimurium		-	10	7?	12	9	5	9	2	751	469	299	167	38	2	4915163	4848050	4389906	3439082	1395294	148493	751	91969	4915163	52.1	16824	8810	92	194	0	f__Enterobacteriaceae (UID5139)	99	2.28	Yes
0892ST_S75	SAMN19025298	Bovine	Fecal	South Africa	Gauteng	BOV_2005_GP_0892ST-S75	0892ST-S75	BOV	2005	GP		Typhimurium	Typhimurium	Detected a deletion that causes O5- variant of Typhimurium.	19	10	7	12	9	5	9	2	1649	824	367	130	5	0	5032594	4804235	3616475	1930174	172950	0	1649	39716	5032594	52.23	8021	4467	196	401	0	f__Enterobacteriaceae (UID5139)	99.11	3.1	Yes
12565_4ST_S87	SAMN19025299	Bovine	Meat	South Africa	Gauteng	BOV_2006_GP_12565-4ST-S87	12565-4ST-S87	BOV	2006	GP	3945124060	Typhimurium	Typhimurium		19	10	7	12	9	5	9	2	218	48	40	36	33	29	4935909	4907809	4895917	4866732	4821129	4647985	218	498314	4935909	52.13	170536	110301	9	17	0	f__Enterobacteriaceae (UID5139)	100	0.04	Yes
8833_S38	SAMN19025300	Ovine	Fecal	South Africa	Gauteng	OVI_1968_GP_8833-S38	8833-S38	OVI	1968	GP	2877873809	Typhimurium	Typhimurium		19	10	7	12	9	5	9	2	365	152	122	102	69	31	4860690	4815750	4745602	4594035	4036841	2670197	365	145990	4860690	52.14	54987	32436	27	56	0	f__Enterobacteriaceae (UID5139)	100	0.18	Yes
12363_2ST_S76	SAMN19025301	Swine	Organ	South Africa	Gauteng	PIG_2003_GP_12363-2ST-S76	12363-2ST-S76	PIG	2003	GP	51574721	Typhimurium	Typhimurium		19	10	7	12	9	5	9	2	201	48	38	34	32	27	4930878	4906378	4887377	4852973	4819112	4627407	201	498636	4930878	52.12	213393	129577	8	16	0	f__Enterobacteriaceae (UID5139)	100	0.04	Yes
1034ST_S15	SAMN19025302	Swine	Organ	South Africa	Gauteng	PIG_2007_GP_1034ST-S15	1034ST-S15	PIG	2007	GP		Typhimurium	Typhimurium		19	10	7	12	9	5	9	2	835	412	261	169	49	8	4978316	4881320	4494893	3807953	1841501	492757	835	83326	4978316	52.2	19924	10599	79	162	0	f__Enterobacteriaceae (UID5139)	100	0.22	Yes
9239ST_S39	SAMN19025303	Swine	Meat	South Africa	Gauteng	PIG_2004_GP_9239ST-S39	9239ST-S39	PIG	2004	GP		Typhimurium	Typhimurium		19	10	7	12	9	5	9	2	513	145	85	70	49	34	5021135	4951966	4801726	4695077	4369722	3782685	513	220039	5021135	52.11	101598	50403	16	34	0	f__Enterobacteriaceae (UID5139)	99.97	0.11	Yes
2671SG_S83	SAMN19025304	Poultry	Fecal	South Africa	Gauteng	POL_1967_GP_2671SG-S83	2671SG-S83	POL	1967	GP	1212119794	Typhimurium	Typhimurium		19	10	7	12	9	5	9	2	228	46	35	32	28	23	4919479	4888935	4864542	4838544	4762755	4570122	228	538162	4919479	52.17	243250	130554	7	14	0	f__Enterobacteriaceae (UID5139)	100	0.04	Yes
5765SD_B_S49	SAMN19025305	Poultry	Fecal	South Africa	Gauteng	POL_1967_GP_5765SD-B-S49	5765SD-B-S49	POL	1967	GP	346108288	Typhimurium	Typhimurium		19	10	7	12	9	5	9	2	297	40	37	36	32	27	4910594	4863645	4856388	4846686	4772658	4563623	297	442887	4910594	52.13	195736	105185	9	17	0	f__Enterobacteriaceae (UID5139)	100	0.04	Yes
6736SG_S71	Not submitted (poor quality)	Poultry	Meat	South Africa	Gauteng	POL_1974_GP_6736SG-S71	6736SG-S71	POL	1974	GP		Typhimurium	Typhimurium		-	10	594?	579?	869?	~505	9	2	8942	1623	148	34	4	3	6150334	4600488	1445250	721110	269117	219266	8942	105437	6150334	52.01	2357	990	642	1636	0	f__Enterobacteriaceae (UID5139)	97.08	18.69	No
7139SG_D_S62	SAMN19025306	Poultry	Fecal	South Africa	Gauteng	POL_1965_GP_7139SG-D-S62	7139SG-D-S62	POL	1965	GP	704573735	Typhimurium	Typhimurium		19	10	7	12	9	5	9	2	2038	55	43	39	34	29	5355935	4827988	4810722	4780013	4686202	4477577	2038	443032	5355935	53.37	149343	87625	12	23	0	f__Enterobacteriaceae (UID5139)	100	1.66	Yes
NEW10_S104	Not submitted (poor quality)	Poultry	Meat	South Africa	Gauteng	POL_2006_GP_NEW10-S104	NEW10-S104	POL	2006	GP	224071199	Typhimurium	Typhimurium		19	10	7	12	9	5	9	2	5628	139	104	89	66	34	6380188	4937285	4868475	4759279	4355671	3095839	5628	244138	6380188	54.04	49042	9413	36	92	0	k__Bacteria (UID203)	99.66	32.08	No
9096ST_S8	SAMN19025307	Cat	Fecal	South Africa	KwaZulu Natal	CAT_2003_KZ_9096ST-S8	9096ST-S8	CAT	2003	KZ	704573735	Typhimurium	Typhimurium		19	10	7	12	9	5	9	2	189	44	39	37	32	27	4845769	4818101	4807436	4788710	4698653	4510709	189	455767	4845769	52.18	175375	113082	9	17	0	f__Enterobacteriaceae (UID5139)	100	0.04	Yes
9200_8SG_S55	SAMN19025308	Avian- Ostrich	Fecal	South Africa	Western Cape	AVI_2004_WC_9200-8SG-S55	9200-8SG-S55	AVI	2004	WC	292503484	Typhimurium	Typhimurium		19	10	7	12	9	5	9	2	485	55	44	39	31	26	4949882	4865761	4844223	4810778	4675302	4458046	485	521887	4949882	52.09	208844	89534	7	16	0	f__Enterobacteriaceae (UID5139)	100	0.11	Yes
8610_2_S69	SAMN19025309	Fish	Food	South Africa	Western Cape	FSH_2019_WC_8610-2-S69	8610-2-S69	FSH	2019	WC	3081372674	Typhimurium	Typhimurium		19	10	7	12	9	5	9	2	517	45	36	34	28	22	4975370	4872727	4858638	4843531	4750830	4501304	517	523942	4975370	52.31	341308	130556	6	13	0	f__Enterobacteriaceae (UID5139)	100	0.56	Yes
8610_3_ST_S16	SAMN19025310	Fish	Food	South Africa	Western Cape	FSH_2019_WC_8610-3-ST-S16	8610-3-ST-S16	FSH	2019	WC	292503484	Typhimurium	Typhimurium		19	10	7	12	9	5	9	2	245	44	33	31	25	20	4904647	4869050	4850201	4835094	4745036	4540687	245	622079	4904647	52.17	376649	149669	5	11	0	f__Enterobacteriaceae (UID5139)	100	0.04	Yes
0859_1ST_S77	SAMN19025311	Poultry	Meat	South Africa	Western Cape	POL_2003_WC_0859-1ST-S77	0859-1ST-S77	POL	2003	WC	586557248	Typhimurium	Typhimurium		19	10	7	12	9	5	9	2	253	49	39	36	31	25	4907692	4873035	4854336	4830390	4758292	4508215	253	524292	4907692	52.18	208905	108260	7	15	0	f__Enterobacteriaceae (UID5139)	100	0.04	Yes
NEW16_S110	SAMN19025312	Bovine	Meat	South Africa	Unknown	BOV_2015_XX_NEW16-S110	NEW16-S110	BOV	2015	XX	2752330867	Typhimurium	Typhimurium	Detected a deletion that causes O5- variant of Typhimurium.	19	10	7	12	9	5	9	2	690	73	57	51	42	29	5108419	4980332	4934743	4890239	4727869	4195744	690	538342	5108419	52.09	149610	59612	9	23	0	f__Enterobacteriaceae (UID5139)	100	0.19	Yes
NEW20_S114	SAMN19025313	Bovine	Fecal	South Africa	Unknown	BOV_2001_XX_NEW20-S114	NEW20-S114	BOV	2001	XX	1649651251	Typhimurium	Typhimurium		19	10	7	12	9	5	9	2	397	168	135	118	71	30	5011109	4967379	4892019	4766577	4002341	2538004	397	205342	5011109	52.17	50038	29535	30	63	0	f__Enterobacteriaceae (UID5139)	100	0.33	Yes
NEW18_S112	SAMN19025314	Bovine	Fecal	South Africa	Unknown	BOV_1990_XX_NEW18-S112	NEW18-S112	BOV	1990	XX		Typhimurium	Typhimurium	Detected a deletion that causes O5- variant of Typhimurium.	19	10	7	12	9	5	9	2	723	420	276	170	44	5	4913954	4826825	4451036	3700485	1575884	280527	723	63815	4913954	52.16	18872	10068	85	169	0	f__Enterobacteriaceae (UID5139)	100	0.18	Yes
NEW25_S119	SAMN19025315	Poultry	Fecal	South Africa	Unknown	POL_1985_XX_NEW25-S119	NEW25-S119	POL	1985	XX	1965457255	Typhimurium	Typhimurium		19	10	7	12	9	5	9	2	618	74	56	48	40	29	5083405	4978084	4931025	4877712	4741590	4325124	618	628214	5083405	52.11	145035	86575	11	22	0	f__Enterobacteriaceae (UID5139)	100	0.1	Yes
7229SG_A_S29	SAMN19025316	Poultry	Fecal	South Africa	Unknown	POL_1967_XX_7229SG-A-S29	7229SG-A-S29	POL	1967	XX	1965457255	Typhimurium	Typhimurium		19	10	7	12	9	5	9	2	231	35	34	34	32	28	4898618	4866730	4865397	4865397	4833559	4661490	231	442817	4898618	52.09	199955	104553	9	17	0	f__Enterobacteriaceae (UID5139)	100	0.04	Yes
NEW5_S99	SAMN19025317	Poultry	Meat	South Africa	Unknown	POL_1993_XX_NEW5-S99	NEW5-S99	POL	1993	XX	1399982998	Typhimurium	Typhimurium		34	10	19	12	9	5	9	2	222	52	41	37	30	23	5083044	5051472	5025369	4999520	4893273	4633453	222	805222	5083044	52	223940	118733	8	15	0	f__Enterobacteriaceae (UID5139)	100	0.41	Yes
89257_S68	SAMN19025318	Unknown	Unknown	South Africa	Unknown	XXX_2017_XX_89257-S68	89257-S68	XXX	2017	XX	3663640353	Typhimurium	Typhimurium	Detected a deletion that causes O5- variant of Typhimurium.	19	10	7	12	9	5	9	2	311	81	67	58	46	34	4975961	4937531	4898636	4831106	4619737	4189400	311	442041	4975961	52.16	113962	61645	12	26	0	f__Enterobacteriaceae (UID5139)	100	0.04	Yes
aAVI, avian (non-poultry); BOV, bovine; CAT, cat/feline; FSH, fish; OVI, ovine; PIG, swine; POL, poultry; RIN, rhino; XXX, unknown/not available
bEC, Eastern Cape; FS, Free State; GP, Gauteng; KZ, KwaZulu Natal; MP, Mpumalanga; NW, North West; WC, Western Cape; XX, unknown/not available
cPredicted using SISTR v. 1.1.1
dPredicted using SeqSero2 v. 1.1.1 (k-mer based workflow)
eSeven-gene multi locus sequence typing (MLST) sequence type (ST) and corresponding allelic types (ATs), predicted using mlst v. 2.9 (https://github.com/tseemann/mlst) and the PubMLST seven-gene MLST scheme for Salmonella enterica (senterica); symbol "~" denotes a novel allele that is similar to the AT which it precedes; symbol "?" denotes a partial match to the known AT which it follows; symbol …
fAssembly quality metrics obtained using QUAST v. 4.5 and a minimum contig length of 1 bp
gAssembly quality metrics obtained using the lineage workflow (lineage_wf) in CheckM v. 1.1.3
