## Supplemental Table S2 for "Genomic characterization of endemic and ecdemic non-typhoidal *Salmonella enterica* lineages circulating among animals and animal products in South Africa"

### Sheet: s2
Supplemental Table S2. Virulence factors identified in all 63 Salmonella enterica genomes sequenced in this study, using ABRicate, the Virulence Factor Database (VFDB), and minimum identity and coverage thresholds of 70 and 50%, respectively.
VFDB Gene Name
avrA
cheB
cheD
cheR
cheW
cheY
cheZ
csgA
csgB
csgC
csgD
csgE
csgF
csgG
ddhA
ddhB
entA
entB
entC
entE
entF
fepA
fepB
fepC
fepD
fepG
fes
fimC
fimD
fimF
fimH
fimI
flgB
flgC
flgD
flgG
flgH
flhC
flhD
fliA
fliG
fliM
fliN
fliP
fliS
gmd
gmhA/lpcA
gtrA
htpB
invA
invB
invC
invE
invF
invG
invH
invI
invJ
iroB
iroN
kdsA
lpfA
lpfC
lpfD
lpfE
lpxC
lpxD
luxS
mgtB
mgtC
mig-14
misL
motA
ompA
orgA
orgB
orgC
pipB
pipB2
pla
prgH
prgI
prgJ
prgK
rfaD
sicA
sicP
sifA
sifB
sinH
sipA/sspA
sipB/sspB
sipC/sspC
sipD
slrP
sopA
sopB/sigD
sopD
sopE2
spaO
spaP
spaQ
spaR
spaS
spiC/ssaB
sptP
ssaC
ssaD
ssaE
ssaG
ssaH
ssaI
ssaJ
ssaK
ssaL
ssaM
ssaN
ssaO
ssaP
ssaQ
ssaR
ssaS
ssaT
ssaU
ssaV
sscA
sscB
sseA
sseB
sseC
sseD
sseE
sseF
sseG
sseL
steA
steB
